# A promoter::luciferase reporter gene imaging toolkit in *Kalanchoë laxiflora* reveals molecular elements responsible for the circadian regulation of Crassulacean acid metabolism (CAM)

**DOI:** 10.1101/2024.12.19.629446

**Authors:** Jessica H. Pritchard, Jade L. Waller, Peter J. D. Gould, Nirja Kadu, Susanna F. Boxall, Louisa V. Dever, Jana Kneřová, Diarmuid O’Maoileidigh, James Hartwell

## Abstract

Crassulacean acid metabolism (CAM) plants perform primary atmospheric CO_2_ fixation at night, with timekeeping by the endogenous circadian clock. Understanding of circadian coordination of CAM remains limited to rhythmic post-translational regulation of phosphoenolpyruvate carboxylase (PPC) by a specific clock-controlled protein kinase, PPCK. Here, candidate promoter regions (∼3000 bp) of CAM-associated genes from *Kalanchoë laxiflora* were coupled to a firefly luciferase reporter and stable transgenic lines of both *K. laxiflora* and C_3_ *Arabidopsis thaliana* were generated. In *K. laxiflora,* the CAM-associated *GLUCOSE 6-PHOSPHATE/PHOSPHATE TRANSLOCATOR2* promoter (*KlGPT2p*) generated robust circadian rhythms of luciferase luminescence in constant conditions, with peak activity in leaf pair 3, where CAM-associated nocturnal CO_2_ fixation initiated during leaf development. *KlGPT2p::LUC+* did not drive rhythms of luminescence in *A. thaliana* and the *KlPPCK1* promoter produced no LUC+ signal in either species. Furthermore, the *CHLOROPHYLL A/B BINDING PROTEIN2* promoter (*KlCAB2p*), a clock-controlled promoter that drives a gene involved in light-reactions of photosynthesis, drove robust rhythms in both *K. laxiflora* and *A. thaliana*. *KlCAB2p* circadian period changed during leaf development in *K. laxiflora,* revealing differing control by the core-clock during development. *KlCAB2p* peak activity shifted to dawn in *A. thaliana* relative to a dusk phased peak in CAM leaves of *K. laxiflora*, highlighting differences in the timing of outputs from the core clock between species. These findings establish a robust *PROMOTER::LUC+* reporter system in a CAM plant and highlight divergent timing driving clock controlled promoters between species, and period lengthening with leaf age in *Kalanchoë*.

**One-sentence Summary:** Robust circadian rhythms of firefly luciferase in the Crassulacean acid metabolism (CAM) model species *Kalanchoë laxiflora* were driven by both CAM and non-CAM gene promoters.
