## Supplemental Tables 1 through 4 for "A promoter::luciferase reporter gene imaging toolkit in *Kalanchoë laxiflora* reveals molecular elements responsible for the circadian regulation of Crassulacean acid metabolism (CAM)"

### Sheet: K.laxiflora
Table 1	KlCAB2	Line 19	K. laxiflora	Table 2	KlGPT2	Line N/2	K. laxiflora
	Label	Rhythmic	BH emp-p		Label	Rhythmic	BH emp-p
	1.1	TRUE	1e-05		1.1	FALSE	0.13206
	1.2	TRUE	1e-05		1.2	FALSE	0.00528
	1.3	TRUE	1e-05		1.3	FALSE	0.30862
	2.1	TRUE	1e-05		2.1	TRUE	1e-05
	2.2	TRUE	1e-05		2.2	TRUE	1e-05
	2.3	TRUE	1e-05		2.3	TRUE	1e-05
	3.1	TRUE	1e-05		3.1	TRUE	1e-05
	3.2	TRUE	1e-05		3.2	TRUE	1e-05
	3.3	TRUE	1e-05		3.3	TRUE	1e-05
	4.1	TRUE	1e-05		4.1	TRUE	1e-05
	4.2	TRUE	0.00094		4.2	TRUE	1e-05
	4.3	TRUE	1e-05		4.3	TRUE	1e-05
	5.1	TRUE	1e-05		5.1	TRUE	1e-05
	5.2	TRUE	1e-05		5.2	TRUE	1e-05
	5.3	TRUE	1e-05		5.3	FALSE	0.0334
	6.1	TRUE	0.0008		6.1	TRUE	1e-05
	6.2	TRUE	1e-05		6.2	TRUE	1e-05
	6.3	TRUE	1e-05		6.3	TRUE	1e-05

### Sheet: Arabidopsis
Table 3.	KlCAB2 - Lines 1, 4, 7, 8 and 14 - re-labelled 1-5 in fig 5		Arabidopsis 7 day seedlings	Table 4	AtCAB2	Arabidopsis single leaves		KlCAB2	Arabidopsis single leaves
	Arabidopsis 7 days all lines				Label	Rhythmic	BH emp-p	Label	Rhythmic	BH emp-p
	Label	Rhythmic	BH emp-p		AtCAB2_1.1_1	FALSE	0.04427	KlCAB2.4_1.1_1	FALSE	0.99997
	AtCAB1.1	TRUE	2e-05		AtCAB2_1.1_2	FALSE	0.99997	KlCAB2.4_1.1_2	TRUE	0.00145
	AtCAB1.2	TRUE	1e-05		AtCAB2_1.1_3	FALSE	0.03353	KlCAB2.4_1.1_3	FALSE	0.99997
	AtCAB1.3	FALSE	0.17105		AtCAB2_1.1_4	TRUE	4e-05	KlCAB2.4_1.1_4	FALSE	0.99997
	AtCAB1.4	TRUE	1e-05		AtCAB2_1.1_5	FALSE	0.32733	KlCAB2.4_1.1_5	FALSE	0.99997
	AtCAB1.5	TRUE	1e-05		AtCAB2_1.1_6	TRUE	4e-05	KlCAB2.4_1.1_6	FALSE	0.99997
	AtCAB1.6	TRUE	1e-05		AtCAB2_1.1_7	TRUE	8e-05	KlCAB2.4_1.1_7	FALSE	0.99997
	AtCAB1.7	TRUE	1e-05		AtCAB2_1.1_8	TRUE	0.00112	KlCAB2.4_1.1_8	FALSE	0.99997
	AtCAB1.8	TRUE	1e-05		AtCAB2_1.1_9	TRUE	4e-05	KlCAB2.4_1.1_9	FALSE	0.99997
	1.1	TRUE	1e-05		AtCAB2_1.2_1	FALSE	0.00562	KlCAB2.4_1.2_1	FALSE	0.99997
	1.2	TRUE	1e-05		AtCAB2_1.2_2	TRUE	4e-05	KlCAB2.4_1.2_2	FALSE	0.09906
	1.3	TRUE	1e-05		AtCAB2_1.2_3	FALSE	0.99997	KlCAB2.4_1.2_3	FALSE	0.99997
	1.4	TRUE	1e-05		AtCAB2_1.2_4	TRUE	0.00013	KlCAB2.4_1.2_4	FALSE	0.99997
	1.5	TRUE	1e-05		AtCAB2_1.2_5	TRUE	4e-05	KlCAB2.4_1.2_5	FALSE	0.04816
	1.6	TRUE	1e-05		AtCAB2_1.2_6	FALSE	0.13655	KlCAB2.4_1.2_6	FALSE	0.99997
	1.7	TRUE	1e-05		AtCAB2_1.2_7	TRUE	4e-05	KlCAB2.4_1.2_7	FALSE	0.99997
	1.8	TRUE	2e-05		AtCAB2_1.2_8	TRUE	4e-05	KlCAB2.4_1.2_8	FALSE	0.99997
	4.1	TRUE	0.00222		AtCAB2_1.2_9	TRUE	0.0001	KlCAB2.4_1.2_9	FALSE	0.99997
	4.2	TRUE	0.00266		AtCAB2_2.1_1	FALSE	0.33811	KlCAB2.4_2.1_1	FALSE	0.99997
	4.3	TRUE	1e-05		AtCAB2_2.1_2	FALSE	0.99997	KlCAB2.4_2.1_2	FALSE	0.99997
	4.4	TRUE	1e-05		AtCAB2_2.1_3	TRUE	4e-05	KlCAB2.4_2.1_3	FALSE	0.99997
	4.5	TRUE	1e-05		AtCAB2_2.1_4	TRUE	0.0001	KlCAB2.4_2.1_4	FALSE	0.99997
	4.6	TRUE	1e-05		AtCAB2_2.1_5	TRUE	4e-05	KlCAB2.4_2.1_5	FALSE	0.04853
	4.7	TRUE	1e-05		AtCAB2_2.1_6	TRUE	4e-05	KlCAB2.4_2.1_6	FALSE	0.26991
	4.8	TRUE	1e-05		AtCAB2_2.1_7	TRUE	0.00016	KlCAB2.4_2.1_7	FALSE	0.58379
	7.1	FALSE	0.29287		AtCAB2_2.1_8	TRUE	0.00013	KlCAB2.4_2.1_8	FALSE	0.0566
	7.2	TRUE	1e-05		AtCAB2_2.1_9	TRUE	0.00059	KlCAB2.4_2.1_9	FALSE	0.99997
	7.3	TRUE	1e-05		AtCAB2_2.2_1	TRUE	4e-05	KlCAB2.4_2.2_1	FALSE	0.99997
	7.4	TRUE	1e-05		AtCAB2_2.2_2	FALSE	0.64959	KlCAB2.4_2.2_2	FALSE	0.99997
	7.5	TRUE	1e-05		AtCAB2_2.2_3	TRUE	4e-05	KlCAB2.4_2.2_3	FALSE	0.99997
	7.6	TRUE	1e-05		AtCAB2_2.2_4	TRUE	4e-05	KlCAB2.4_2.2_4	FALSE	0.99997
	7.7	TRUE	1e-05		AtCAB2_2.2_5	TRUE	0.00013	KlCAB2.4_2.2_5	FALSE	0.01917
	7.8	TRUE	1e-05		AtCAB2_2.2_6	FALSE	0.01917	KlCAB2.4_2.2_6	FALSE	0.01846
	8.1	TRUE	1e-05		AtCAB2_2.2_7	TRUE	0.00086	KlCAB2.4_2.2_7	FALSE	0.81606
	8.2	TRUE	1e-05		AtCAB2_2.2_8	TRUE	0.0001	KlCAB2.4_2.2_8	FALSE	0.99997
	8.3	TRUE	1e-05		AtCAB2_2.2_9	TRUE	4e-05	KlCAB2.4_2.2_9	FALSE	0.99997
	8.4	TRUE	1e-05		AtCAB2_3.1_1	FALSE	0.60556	KlCAB2.4_3.1_1	FALSE	0.99997
	8.5	TRUE	1e-05		AtCAB2_3.1_2	FALSE	0.99997	KlCAB2.4_3.1_2	FALSE	0.99997
	8.6	TRUE	0.00053		AtCAB2_3.1_3	TRUE	4e-05	KlCAB2.4_3.1_3	FALSE	0.99997
	8.7	TRUE	1e-05		AtCAB2_3.1_4	TRUE	4e-05	KlCAB2.4_3.1_4	FALSE	0.62729
	8.8	TRUE	1e-05		AtCAB2_3.1_5	FALSE	0.14846	KlCAB2.4_3.1_5	FALSE	0.01505
	14.1	FALSE	0.01725		AtCAB2_3.1_6	TRUE	4e-05	KlCAB2.4_3.1_6	FALSE	0.55376
	14.2	TRUE	1e-05		AtCAB2_3.1_7	TRUE	4e-05	KlCAB2.4_3.1_7	FALSE	0.99997
	14.3	TRUE	1e-05		AtCAB2_3.1_8	TRUE	0.00496	KlCAB2.4_3.1_8	FALSE	0.99997
	14.4	TRUE	1e-05		AtCAB2_3.1_9	TRUE	4e-05	KlCAB2.4_3.1_9	FALSE	0.99997
	14.5	TRUE	1e-05		AtCAB2_3.2_1	TRUE	4e-05	KlCAB2.4_3.2_1	FALSE	0.99997
	14.6	TRUE	1e-05		AtCAB2_3.2_2	FALSE	0.99997	KlCAB2.4_3.2_2	FALSE	0.03115
	14.7	FALSE	0.51509		AtCAB2_3.2_3	TRUE	4e-05	KlCAB2.4_3.2_3	FALSE	0.99997
	14.8	FALSE	0.97586		AtCAB2_3.2_4	FALSE	0.02538	KlCAB2.4_3.2_4	FALSE	0.75678
					AtCAB2_3.2_5	FALSE	0.01477	KlCAB2.4_3.2_5	FALSE	0.04816
					AtCAB2_3.2_6	TRUE	0.0001	KlCAB2.4_3.2_6	FALSE	0.88633
					AtCAB2_3.2_7	TRUE	4e-05	KlCAB2.4_3.2_7	FALSE	0.35761
					AtCAB2_3.2_8	TRUE	4e-05	KlCAB2.4_3.2_8	FALSE	0.99997
					AtCAB2_3.2_9	TRUE	0.00241	KlCAB2.4_3.2_9	FALSE	0.99997
					AtCAB2_4.1_1	TRUE	4e-05	KlCAB2.4_4.1_1	FALSE	0.81606
					AtCAB2_4.1_2	TRUE	4e-05	KlCAB2.4_4.1_2	FALSE	0.04816
					AtCAB2_4.1_3	TRUE	4e-05	KlCAB2.4_4.1_3	FALSE	0.30065
					AtCAB2_4.1_4	TRUE	0.0001	KlCAB2.4_4.1_4	FALSE	0.99997
					AtCAB2_4.1_5	TRUE	4e-05	KlCAB2.4_4.1_5	TRUE	0.00425
					AtCAB2_4.1_6	TRUE	4e-05	KlCAB2.4_4.1_6	TRUE	4e-05
					AtCAB2_4.1_7	FALSE	0.99997	KlCAB2.4_4.1_7	FALSE	0.69025
					AtCAB2_4.1_8	TRUE	4e-05	KlCAB2.4_4.1_8	FALSE	0.01846
					AtCAB2_4.1_9	TRUE	0.00051	KlCAB2.4_4.1_9	TRUE	0.00018
